# Ire1α-Regulated mRNA Translation Rate Controls the Identity and Polarity of Upper Layer Cortical Neurons

**DOI:** 10.1101/2021.06.23.449563

**Authors:** Mateusz C. Ambrozkiewicz, Ekaterina Borisova, Andrew G. Newman, Matthew L. Kraushar, Theres Schaub, Rike Dannenberg, Marisa Brockmann, Marta Rosário, Paul Turko, Olaf Jahn, David R. Kaplan, Takao Iwawaki, Christian M. T. Spahn, Christian Rosenmund, Victor Tarabykin

## Abstract

Evolutionary expansion of the neocortex is associated with the increase in upper layer neurons. Here, we present Inositol-Requiring Enzyme 1α, Ire1α, as an essential determinant of upper layer fate, neuronal polarization and cortical lamination. We demonstrate a non-canonical function of Ire1α in the regulation of global translation rates in the developing neocortex through its dynamic interaction with the ribosome and regulation of eIF4A1 and eEF-2 expression. Inactivation of Ire1α engenders lower protein synthesis rates associated with stalled ribosomes and decreased number of translation start sites. We show unique sensitivity of upper layer fate to translation rates. Whereas eEF-2 is required for cortical lamination, eIF4A1 regulates acquisition of upper layer fate downstream of Ire1α in a mechanism of translational control dependent on 5’UTR-embedded structural elements in fate determinant genes. Our data unveil developmental regulation of ribosome dynamics as post-transcriptional mechanisms orchestrating neuronal diversity establishment and assembly of cortical layers.

**HIGHLIGHTS:**

- Small molecule screening reveals Ire1α upstream of upper layer neuronal identity
- Polarization and proper lamination of layer II/III neurons require Ire1α
- Development of upper layers requires high translation rates driven by eIF4A1 and eEF-2 downstream of Ire1α
- eIF4A1-dependent Satb2 mRNA translation initiation is a mechanism of upper layer fate acquisition
