## Supplemental Table 1 for "Ire1α-Regulated mRNA Translation Rate Controls the Identity and Polarity of Upper Layer Cortical Neurons"

### Sheet: Sheet1
Supplementary Table 1. Numerical values, sample size and statistics for experiments in this paper.
Fig. 1b Quantification of the proportion of Satb2-positive neurons
On graph: Average with SD
	DMSO		Untreated		APY69
	Average	SD	Average	SD	Average	SD
0.2μM	1	0.00905275	0.988062	0.00338337	0.545258	0.0354356
1μM	1.02606	0.0402333	1	0.0214094	0.0765549	0.00621673
Statistics: one-way ANOVA with Bonferroni post-hoc test.
Fig. 1g. Quantification of neuronal cell identity in e16.5 Ire1αf/f brains after IUE at e12.5
On graph: Average with SD
	Average Satb2	SD Satb2	n Satb2	p-value
EGFP	81.5	9.115	3	*
EGFPiCre	52.68	13.63	5
	Average CTIP2	SD CTIP2	n CTIP2	p-value
EGFP	24.77	14.28	5	*
EGFPiCre	39.99	10.08	9
Statistics: D'Agostino and Pearson, Mann-Whitney
Fig. 1i. Quantification of neuronal cell identity in e18.5 Ire1αf/f brains after IUE at e12.5
On graph: Average with SD
	Average Satb2	SD Satb2	n Satb2	p-value
EGFP	54.3	12.2	3	*
EGFP+Ire1α	83.9	13.6	4
	Average CTIP2	SD CTIP2	n CTIP2	p-value
EGFP	43.9	8.9	4	***
EGFP+Ire1α	1.04	1	4
Statistics: D'Agostino and Pearson, Mann-Whitney
Fig. 2b. Laminar distribution of cortical neurons in e18.5 Ire1αf/f brains after IUE at e14.5
On graph: Median with interquartile range (IQR)
	Median	IQR	n	n brains	p-value
EGFP	82.1	18.22	445	4	***
Cre	76.34	32.48	709	4
Statistics: D'Agostino and Pearson, Mann-Whitney
Fig. 2d. Average proportion of bipolar neurons in e18.5 Ire1αf/f brains after IUE at e14.5
On graph: Average with SD
	Average	SD	n	p-value
EGFP	93.4	0.588	5	***
Cre	46.53	3.967	7
Statistics: D'Agostino and Pearson, Mann-Whitney
Fig. 2e. Quantification of neuronal identities in e18.5 Ire1αf/f brains after IUE at e14.5
On graph: Average with SD
	Average Satb2	SD Satb2	n Satb2	p-value
EGFP	96.91	2.43	4	ns
Cre	94.68	4.56	4
	Average CTIP2	SD CTIP2	n CTIP2	p-value
EGFP	1.89	3.21	4	ns
Cre	1.23	0.92	4
Statistics: D'Agostino and Pearson, Mann-Whitney
Fig. 2h. The number of axons projected from a single neuron
On graph: % cells with 0, 1, multiple axons
	% 0 axons	% 1 axon	% multiple axons	n
EGFP	4	92	4	37
Cre	37	32	30	32
Statistics: Chi-square test
Fig. 2i. Average axon lenght
On graph: Average with SD
	Average	SD	n	p-value
EGFP	350.4	206.6	38	***
Cre	106.9	79.58	43
Statistics: D'Agostino and Pearson, Mann-Whitney
Fig. 2j. Average axon branch density per micrometer
On graph: Average with SD
	Average	SD	n	p-value
EGFP	0.06597	0.03733	38	*
Cre	0.09409	0.07091	43
Statistics: D'Agostino and Pearson, Mann-Whitney
Fig. 2l. Average sum of crossing dendrites
On graph: Average with SD
	Average	SD	n	p-value
EGFP	210.2	68.55	46
Cre One	243.8	92.88	14	ns
Cre No	427.1	184.5	15	***
Cre Multiple	207.5	53.46	11	ns
Statistics: Kruskal Wallis test with Dunn's multiple comparisons test
Fig. 3f. Quantification of the protein level
On graph: Mean with SD
	Mean eEF-2	SD eEF-2	n brains eEF-2	p-value
CTR	1	0.4662	4	*
cKO	2.499	0.2653	4
	Mean eEF-2-P	SD eEF-2-P	n brains eEF-2-P	p-value
CTR	1	0.2865	4	*
cKO	0.4501	0.1635	4
	Mean eIF4A1	SD eIF4A1	n brains eIF4A1	p-value
CTR	1	0.3336	4	*
cKO	0.5248	0.1118	4
Statistics: D'Agostino and Pearson, Mann-Whitney
Fig. 3h. Quantification of neuronal cell identity
On graph: Mean with SD
	Mean Satb2	SD Satb2	n Satb2	p-value
CTR	49.76	5.25	4	0.07
eIF4A1 KO	30.18	10.15	4
	Mean CTIP2	SD CTIP2	n CTIP2	p-value
CTR	25.89	9.41	4	*
eIF4A1 KO	38.97	7.17	4
Statistics: D'Agostino and Pearson, Mann-Whitney
Fig. 3j. Quantification of protein association. On graph: single data points, bar graph represents average, error bars are SD.
Plotted are ratios of Ire1a Density in the IP fraction and the density of analyzed protein in the IP fraction.
All values were normalized to the E12.5 average.
Protein Co-Iped with Ire1a	Mean E12.5	SD	Mean E14.5	SD	n	p-value
RPS6	1	0.2039	0.33	0.0532	4	0.0007
RPL7	1	0.1417	1.132	0.2356	4	0.38
PABPC4	1	0.2658	1.097	0.6164	4	0.78
For each n, 4 cortices from E12.5 and 2 from E14.5 were pooled.
Statistics: Shapiro-Wilk normality test and unpaired t-test
Fig. 4b. Quantification of HPG incorporation in the cell bodies
On graph: Average with SD
	Average	SD	n
EGFP	294.6	162.8	58
Cre	162.6	73.98	42
Statistics: D'Agostino and Pearson, Mann-Whitney
Fig. 4d. Quantification of HPG incorporation in the cell bodies
On graph: Average with SD
	Average	SD	n
Control	264	157.9	48
eIF4A1 KO	172.3	73.78	21
Statistics: D'Agostino and Pearson, Mann-Whitney
Fig. 4f. Quantification of HPG incorporation in the cell bodies
On graph: Average with SD
	Average	SD	n
EGFP	906.5	648.7	15
Cre	474.7	212.5	19
Statistics: D'Agostino and Pearson, Mann-Whitney
Fig. 4g. Quantification of relative puromycin incorporation.
On graph: single data points, bar graph represents average, error bars are SD.
	Mean	SD
EGFP	1	0.03189
Cre	0.7043	0.07293
n=4 independent infections.
Statistics: Shapiro-Wilk normality test and unpaired t-test
Fig. 4h. Quantification of relative puromycin incorporation after harringtonine pulse.
On graph: data points represent mean, error bars are SEM. All data points were normalized to the average puromycin incorporation at 1 min EGFP
	Time after Harringtonine (minutes)	Mean	SEM
EGFP	1	1	0
	4	0.62452	0.0591161
	8	0.185472	0.106238
	10	0.127294	0.0814921
Cre	1	0.780217	0.0525303
	4	0.430746	0.0660962
	8	0.0908078	0.02944
	10	0.0642615	0.0291196
N=3 independent experiments
Statistics: Two-way ANOVA
Two-way ANOVA	Ordinary
Alpha	0.05
Source of Variation	% of total variation	P value	P value summary	Significant?
Interaction	0.9114	0.5339	ns	No
Row (Time) Factor	88.35	<0,0001	****	Yes
Column (Genotype) Factor	4.322	0.0047	**	Yes
ANOVA table	SS	DF	MS	F (DFn, DFd)	P value
Interaction	0.02581	3	0.008602	F (3, 16) = 0,7580	P=0,5339
Row Factor	2.502	3	0.8339	F (3, 16) = 73,48	P<0,0001
Column Factor	0.1224	1	0.1224	F (1, 16) = 10,78	P=0,0047
Residual	0.1816	16	0.01135
Fig. 4k. Quantification of the number of translation sites.
On graph: bar graph represents mean, error bars represent SD.
	Mean	SD	n cells analyzed	p-value
CTR	12.6	9.924	10	0.04
Cre	5.588	4.784	17
Statistics: D'Agostino and Pearson Normality test and Mann-Whitney test.
Fig. 4l. Quantification of the EGFP Integrated Density in single mRNA cluster.
On graph: bar graph represents mean, error bars represent SD.
	Mean	SD	n cells analyzed	p-value
CTR	91.36	41.04	10	0.58
Cre	100.2	37.78	15
Two values of 0 were excluded from Cre condition.
Statistics: D'Agostino and Pearson Normality test and unpaired t-test.
Fig. 5b. Quantification of the cell identity markers in DIV5 neurons
On graph: Mean with SD
	e12+DIV5			e14+DIV5			p-value
	Mean	SD	n fields of view	Mean	SD	n fields of view
Tbr1	55.8333	18.9297	4	41.8452	5.98681	4
FoxP2	68.2353	10.4567	3	44.5712	2.16401	3	*
Satb2	33.4722	17.5704	4	66.3899	7.04255	4	*
Statistics: D'Agostino and Pearson, Mann-Whitney
Fig. 5c. Quantification of the cell identity markers in DIV1 primary cells
On graph: Mean with SD
	e12+DIV1			e14+DIV1
	Mean	S.D.	n fields of view	Mean	S.D.	n fields of view
Ki67	8.95861	4.3067	3	4.38218	3.80883	3
Pax6	8.5	8.58778	5	3.09524	4.25918	5
Statistics: D'Agostino and Pearson, Mann-Whitney
Fig. 5e. Quantification of HPG incorporation in the cell bodies of primary neuron
On graph: Mean with SD
	e12			e14
	Average	SD	n cells	Average	SD	n cells
DIV1+60 min	282.661	22.5516	75	187.938	12.8588	133
DIV1+120 min	638.187	52.3295	31	417.77	33.09	55
DIV1+240 min	998.316	65.6078	34	617.965	43.1932	64
DIV5+60 min	56.5684	4.60915	45	52.7938	3.79115	59
DIV5+120 min	295.992	47.2573	30	221.024	20.8857	38
DIV5+240 min	608.422	51.4233	43	478.446	48.5927	41
Statistics: 2way ANOVA with Bonferroni post-test
e12	p-value
DIV1+120 min vs. DIV1+60 min	***
DIV1+240 min vs. DIV1+60 min	***
DIV5+60 min vs. DIV1+60 min	***
DIV5+120 min vs. DIV1+60 min	ns
DIV5+240 min vs. DIV1+60 min	***
e14
DIV1+120 min vs. DIV1+60 min	***
DIV1+240 min vs. DIV1+60 min	***
DIV5+60 min vs. DIV1+60 min	**
DIV5+120 min vs. DIV1+60 min	ns
DIV5+240 min vs. DIV1+60 min	***
Fig. 6b. Quantification of HPG incorporation in the cell bodies of primary neurons
On graph: Mean with SD
	Mean	SD	n
e12+DIV5	204.7	119.5	145
e14+DIV5	55.12	37.63	136
Ki67+e12+DIV1	271.4	122.6	64
Ki67+e14+DIV1	585.8	261.3	50
Statistics: D'Agostino and Pearson, Kruskal-Wallis test with Dunn's multiple comparisons test
	p-value
e12+DIV5 vs. e14+DIV5	***
e12+DIV5 vs. Ki67+e12+DIV1	*
e12+DIV5 vs. Ki67+e14+DIV1	***
e14+DIV5 vs. Ki67+e12+DIV1	***
e14+DIV5 vs. Ki67+e14+DIV1	***
Ki67+e12+DIV1 vs. Ki67+e14+DIV1	**
Fig. 6d. Quantification of the cell identity markers in DIV5 neurons
On graph: % cells positive or negative for identity marker
	% Satb2 pos	% Satb2 neg	n
e12	86	14	153
e14	56	44	160
	% CTIP2 pos	% CTIP2 neg	n
e12	91	9	77
e14	4	96	101
Statistics: Fisher's test
Fig. 7b. Quantification of the cell identity markers in DIV5 neurons derived from e12 or e14 cortex
On graph: Mean with SD
	e12+DMSO			e14+DMSO			e12+CHX			e14+CHX
	Mean	SD	Fields of view	Mean	SD	Fields of view	Mean	SD	Fields of view	Mean	SD	Fields of view
Satb2	14.4545	13.9541	11	52.9687	18.588	11	0	N/A	9	0	N/A	10
CTIP2	72.5166	13.2468	10	51.2446	17.8222	12	73.5859	26.8803	10	53.3254	18.1146	12
Statistics: 2way ANOVA with Bonferroni's multiple comparisons test
Satb2	p-value
e14+DMSO vs. e12+DMSO	***
e12+CHX vs. e12+DMSO	ns
e14+CHX vs. e12+DMSO	ns
e12+CHX vs. e14+DMSO	***
e14+CHX vs. e14+DMSO	**
e14+CHX vs. e12+CHX	ns
CTIP2
e14+DMSO vs. e12+DMSO	ns
e12+CHX vs. e12+DMSO	ns
e14+CHX vs. e12+DMSO	ns
e12+CHX vs. e14+DMSO	*
e14+CHX vs. e14+DMSO	ns
e14+CHX vs. e12+CHX	ns
Fig. 8f. Quantification of EGFP Integrated Density (Satb2 5'UTR Reporter), log.
On graph: Box and whiskers from minimum to maximum. Horizontal line represents median, box depicts interquartile range.
	Mean	SD	n cells	N brains	p-value
CTR	256262	138432	1711	5	<0.0001
eIF4A1 KO	75106	65719	948	5
Statistics: D'Agostino and Pearson Normality test and Mann-Whitney test.
Fig. 8h. Quantification of EGFP Integrated Density (CTIP2 5'UTR Reporter), log.
On graph: Box and whiskers from minimum to maximum. Horizontal line represents median, box depicts interquartile range.
	Mean	SD	n cells	N brains	p-value
CTR	27794	16777	185	3	<0.0001
eIF4A1 KO	179968	116879	1641	6
Statistics: D'Agostino and Pearson Normality test and Mann-Whitney test.
Fig. 8j. Quantification of EGFP Mean Fluorescence Intensity (Satb2 5'UTR Reporter).
On graph: Single Data points, bar graph represents mean and SD. All values were normalized to the average in CTR.
	Mean	SD	n cells	p-value
CTR	1	0.681	33	0.0105
Cre	0.6527	0.5621	35
Statistics: D'Agostino and Pearson Normality test and Mann-Whitney test.
Fig. 8k. Quantification of Satb2 Mean Fluorescence Intensity.
On graph: Single Data points, bar graph represents mean and SD. All values were normalized to the average in CTR.
	Mean	SD	n cells	p-value
CTR	1	0.2699	39	<0.0001
Cre	0.7294	0.2166	85
Statistics: D'Agostino and Pearson Normality test and Mann-Whitney test.
Fig. 8m. Quantification of EGFP Mean Fluorescence Intensity (CTIP2 5'UTR Reporter).
On graph: Single Data points, bar graph represents mean and SD. All values were normalized to the average in CTR.
	Mean	SD	n cells	p-value
CTR	1	0.6054	53	0.0003
Cre	1.479	0.8362	58
Statistics: D'Agostino and Pearson Normality test and Mann-Whitney test.
Fig. 8n. Quantification of CTIP2 Mean Fluorescence Intensity.
On graph: Single Data points, bar graph represents mean and SD. All values were normalized to the average in CTR.
	Mean	SD	n cells	p-value
CTR	1	0.132	30	0.0388
Cre	1.105	0.1961	30
Statistics: D'Agostino and Pearson Normality test and Mann-Whitney test.
Fig. S1b. Quantification of neuronal cell identity
On graph: Average with SD
	Average Satb2	SD Satb2	n Satb2	p-value
NeuroD1-EGFP	61.67	2.39	3	ns
NeuroD1-Cre	63.81	14.82	5
	Average CTIP2	SD CTIP2	n CTIP2	p-value
NeuroD1-EGFP	36.01	2.06	3	ns
NeuroD1-Cre	30.79	13.53	5
Statistics: D'Agostino and Pearson, Mann-Whitney
Fig. S1c. Average proportion of bipolar neurons
On graph: Average with SD
	Average	SD	n	p-value
NeuroD1-EGFP	90.09	1.924	3	***
NeuroD1-Cre	60.43	7.36	5
Statistics: D'Agostino and Pearson, Mann-Whitney
Fig. S1e. Quantification of neuronal cell identity
On graph: Average with SD
	Average Satb2	SD Satb2	n Satb2	p-value
NeuroD1-EGFP	81.65	9.91	5	ns
NeuroD1-Cre	95.06	3.59	7
	Average CTIP2	SD CTIP2	n CTIP2	p-value
NeuroD1-EGFP	0.73	1.06	5	ns
NeuroD1-Cre	0.14	0.2	2
Statistics: D'Agostino and Pearson, Mann-Whitney
Fig. S1f. Average proportion of bipolar neurons
On graph: Average with SD
	Average	SD	n	p-value
NeuroD1-EGFP	89.58	7.18	3	***
NeuroD1-Cre	42.37	4.38	5
Statistics: D'Agostino and Pearson, Mann-Whitney
Fig. S2b. Quantification of cell density expressing an indicated nuclear stain
On graph: Average with SD
	Average BrdU	SD BrdU	n BrdU	p-value
CTR	1679.09	242.13	4	ns
cKO	1729.11	250.022	4
	Average Satb2	SD Satb2	n Satb2	p-value
CTR	1346.88	232.947	4	*
cKO	993.951	83.4397	4
	Average CTIP2	SD CTIP2	n CTIP2	p-value
CTR	820.153	129.117	4	*
cKO	1052.05	81.166	4
	Average both	SD both	n both	p-value
CTR	653.01	141.774	4	ns
cKO	590.945	21.8106	4
Statistics: D'Agostino and Pearson, unpaired t-test
Fig. S2c. Quantification of proportion of neurons expresssing indicated marker
On graph: Average with SD
	Average Satb2	SD Satb2	n Satb2	p-value
CTR	78.2187	1.37524	4	***
cKO	57.8421	3.31249	4
	Average CTIP2	SD CTIP2	n CTIP2	p-value
CTR	48.896	4.91282	4	*
cKO	61.5576	8.12446	4
	Average both	SD both	n both	p-value
CTR	37.9101	1.96419	4	ns
cKO	34.8094	5.96956	4
Statistics: D'Agostino and Pearson, unpaired t-test
Fig. S2d. Laminar distribution of neurons expressing indicated marker
On graph: Median with interquartile range (IQR)
BrdU+	25% Percentile	Median	75% Percentile	n cells	p-value
CTR	29.76	49.35	71.79	489	***
cKO	46.24	64.58	80.13	468
Satb2+	25% Percentile	Median	75% Percentile	n cells	p-value
CTR	37.97	60.51	78.74	288	**
cKO	47.51	64.59	83.13	260
CTIP2+	25% Percentile	Median	75% Percentile	n cells	p-value
CTR	50.21	67.56	82.36	297	ns
cKO	53.73	70.92	85.35	277
both	25% Percentile	Median	75% Percentile	n cells	p-value
CTR	49.85	71.58	86.32	141	ns
cKO	53.62	71.54	88.54	154
Statistics: D'Agostino and Pearson, Mann-Whitney
Fig. S2f. Quantification of cell density expressing an indicated nuclear stain
On graph: Average with SD
	Average BrdU	SD BrdU	n BrdU	p-value
CTR	916.964	178.348	3	ns
cKO	982.656	55.3486	4
	Average Satb2	SD Satb2	n Satb2	p-value
CTR	722.035	185.92	3	ns
cKO	715.173	83.4771	4
	Average CTIP2	SD CTIP2	n CTIP2	p-value
CTR	41.2584	10.3378	3	*
cKO	131.968	50.6501	4
	Average both	SD both	n both	p-value
CTR	15.4267	1.28548	3	ns
cKO	51.3423	35.0346	4
Statistics: D'Agostino and Pearson, unpaired t-test
Fig. S2g. Quantification of proportion of neurons expresssing indicated marker
On graph: Average with SD
	Average Satb2	SD Satb2	n Satb2	p-value
CTR	78.0416	5.40964	3	ns
cKO	72.9673	9.26595	4
	Average CTIP2	SD CTIP2	n CTIP2	p-value
CTR	4.71712	1.99994	3	*
cKO	13.4028	4.89419	4
	Average both	SD both	n both	p-value
CTR	1.74874	0.515447	3	ns
cKO	5.25142	3.54953	4
Statistics: D'Agostino and Pearson, unpaired t-test
Fig. S2h. Laminar distribution of neurons expressing indicated marker
On graph: Median with interquartile range (IQR)
BrdU+	25% Percentile	Median	75% Percentile	n cells	p-value
CTR	9.475	19.11	30.32	181	***
cKO	16.39	25.41	46.39	290
Satb2+	25% Percentile	Median	75% Percentile	n cells	p-value
CTR	7.252	16.76	27.66	145	***
cKO	17.4	26.4	45.33	208
CTIP2+	25% Percentile	Median	75% Percentile	n cells	p-value
CTR	22.23	49.07	78.94	6	ns
cKO	9.796	18	57.91	38
both	25% Percentile	Median	75% Percentile	n cells	p-value
CTR	19.98	79.8	98.37	3	ns
cKO	8.145	18.57	49.36	15
Statistics: D'Agostino and Pearson, Mann-Whitney
Fig. 2n. Quantification of EGFP-Sec61β localization
On graph: % of cells
	Somatic (%)	Polarized (%)	n cells
CTR	20	80	10
Cre	80	20	10
Statistics: Fisher's Test
Fig. S3a. Quantification of the subcellular distribution of Tau-1
On graph: % of cells
	Neurite (%)	Soma (%)	n cells
EGFP	91	9	46
Cre	56	44	36
Statistics: Fisher's Test
Fig. S3b. Quantification of the subcellular distribution of Ankyrin G
On graph: % of cells
	Neurite (%)	Soma (%)	n cells
EGFP	84	16	19
Cre	59	41	18
Statistics: Fisher's Test
Fig. S3c. Quantification of the subcellular distribution of pan-Na
On graph: % of cells
	Neurite (%)	Soma (%)	n cells
EGFP	92	8	19
Cre	68	32	18
Statistics: Fisher's Test
Fig. S3f. Average input resistance
On graph: Mean with SD
	Mean	SD	n
EGFP	122.3	16.78	34
Cre	119.7	15.43	33
Statistics: D'Agostino and Pearson, Mann-Whitney
Fig. S3g. Average holding potential
On graph: Mean with SD
	Mean	SD	n
EGFP	54.87	6.419	34
Cre	54.08	7.117	33
Fig. S4b. The normalized level of analyzed proteins
On graph: Mean with SD
	CTR			cKO
	Mean	SD	n	Mean	SD	n
Xbp1S	1	0.204601	4	0.864385	0.281842	4
eIF4H	1	0.0945866	4	0.969174	0.0583423	3
eIF4G-P	1	0.265099	4	0.909389	0.293339	4
eIF4G	1	0.242347	4	0.958053	0.217864	4
eIF4E	1	0.181175	4	1.07636	0.32792	4
eIF4B-P	1	0.134945	4	0.818617	0.2633	4
eIF2α-P	1	0.273829	4	1.00205	0.277395	4
eIF2α	1	0.388714	4	1.03824	0.375245	3
FMRP	1	0.0801729	4	0.954481	0.295356	4
S6-P	1	0.146969	4	0.944853	0.0691515	4
Statistics: Multiple t-test with correction for multiple comparisons using Holm-Sidak method
	P value
Xbp1S	0.4657
eIF4H	0.6436
eIF4G-P	0.6628
eIF4G	0.8054
eIF4E	0.6977
eIF4B-P	0.2661
eIF2α-P	0.9919
eIF2α	0.9012
FMRP	0.7761
S6-P	0.5224
Fig. S4d. Quantification of neuronal identity
On graph: Mean with SD
	Mean Satb2	SD Satb2	n Satb2	p-value
CTR	66.27	5.74	5	ns
eEF-2 OE	68.65	16.81	4
	Mean CTIP2	SD CTIP2	n CTIP2	p-value
CTR	35.69	14.54	4	ns
eEF-2 OE	36.73	10.72	4
Statistics: D'Agostino and Pearson, Mann-Whitney
Fig. S4f. Quantification of neuronal identity
On graph: Mean with SD
	Mean Satb2	SD Satb2	n Satb2	p-value
CTR	89.31	6.19	8	ns
eEF-2 OE	95.02	1.67	4
eIF4A1 KO	98.41	1.69	6
	Mean CTIP2	SD CTIP2	n CTIP2	p-value
CTR	0.88	0.96	8	ns
eEF-2 OE	0	0	4
eIF4A1 KO	2.95	2.34	6
Statistics: D'Agostino and Pearson, Kruskal-Wallis with Dunn's multiple comparisons test
Fig. S4g. Quantification of neuronal positioning within the cortical plate
On graph: Median with interquartile range (IQR)
	25% Percentile	Median	75% Percentile	n cells	n brains	p-value
CTR	12.03	16.61	35.72	99	8
eEF-2 OE	13	25.16	63.12	169	4	**
eIF4A1 KO	14.07	17.99	27	436	6	ns
Statistics: Kruskal-Wallis Test with Dunn’s Multiple Comparisons
Fig. S4j. Quantification of neuronal polarity
On graph: % cells with 0, 1, multiple axons
	% 0 axons	% 1 axon	% multiple axons	n cells
Control	0.111	0.889	0	45
eEF-2 OE	0.233	0.744	0.023	43
eIF4A1 KO	0.2	0.8	0	46
eEF-2 OE+eIF4A1 KO	0.364	0.6	0.036	55
Statistics: Chi-square test
Fig. S5b. Quantification of neuronal polarity
On graph: % cells with 0, 1, multiple axons
	% 0 axons	% 1 axon	% multiple axons	n cells
DMSO	0	0.875	0.125	10
CHX 10ug	0.928571	0.0714286	0	42
CHX 20 ug	1	0	0	28
Statistics: Chi-square test
Fig. S5c. Quantification of dendritic complexity
On graph: Mean with SD
	Mean	SD	n	p-value
DMSO	287.8	95.84	8
CHX 10μg/mL	172.9	71.81	14	**
CHX 20μg/mL	124.5	38.37	13	***
Statistics: D'Agostino and Pearson, one-way ANOVA
Fig. S6a. Quantification of EGFP Integrated Density (Satb2 5'UTR Reporter), log.
On graph: Box and whiskers from minimum to maximum. Horizontal line represents median, box depicts interquartile range.
	Mean	SD	n cells	N brains	p-value
CTR	115349	100090	277	5	<0.0001
eIF4A1 KO	147010	127670	867	5
Statistics: D'Agostino and Pearson Normality test and Mann-Whitney test.
Fig. S6b. Quantification of EGFP Integrated Density (CTIP2 5'UTR Reporter), log.
On graph: Box and whiskers from minimum to maximum. Horizontal line represents median, box depicts interquartile range.
	Mean	SD	n cells	N brains	p-value
CTR	106365	83885	1091	7	0.28
eIF4A1 KO	126992	129430	702	5
Statistics: D'Agostino and Pearson Normality test and Mann-Whitney test.
Fig. S6c. Quantification of EGFP Integrated Density (Satb2 5'UTR Reporter), log.
On graph: Box and whiskers from minimum to maximum. Horizontal line represents median, box depicts interquartile range.
	Mean	SD	n cells	N brains	p-value
CTR	90282	75142	215	4	0.02
Cre	111678	88106	178	4
Statistics: D'Agostino and Pearson Normality test and Mann-Whitney test.
Fig. S6d. Quantification of EGFP Integrated Density (CTIP2 5'UTR Reporter), log.
On graph: Box and whiskers from minimum to maximum. Horizontal line represents median, box depicts interquartile range.
	Mean	SD	n cells	N brains	p-value
CTR	29852	21219	461	4	<0.0001
Cre	21721	16668	1467	7
Statistics: D'Agostino and Pearson Normality test and Mann-Whitney test.
