## Supplemental Table 3 for "Ire1α-Regulated mRNA Translation Rate Controls the Identity and Polarity of Upper Layer Cortical Neurons"

### Sheet: Sheet1
Table S3. RESOURCES TABLE
REAGENT or RESOURCE	SOURCE	IDENTIFIER
Antibodies
Mouse anti-Tau-1	Millipore	Clone PC16C, MAB3420, RRID:AB_94855
Chicken anti-MAP2	Novus	RRID:AB_350528
Goat anti-GFP	Rockland	600-101-215M, RRID:AB_2612804
Chicken anti-GFP	Abcam	ab13970, RRID:AB_300798
Rabbit anti-Ki67	Gift from Prim Singh	N/A
Rabbit anti-Pax6	Millipore	AB2237, RRID:AB_1587367
Rabbit anti-Tbr1	Abcam	ab31940, RRID:AB_2200219
Rabbit anti-Satb2	Generated in-house	N/A
Mouse anti-Satb2	SCBT	sc-81376,
		RRID:AB_1129287
Rabbit anti-Cux1 (CDP)	SCBT	M-222; RRID:AB_2261231
Rat anti-CTIP2	Abcam	25B6; RRID:AB_2064130
Rabbit anti-Bcl11b	CST	D6F1,
		RRID:AB_2797823
Rabbit anti-Ire1α	Abcam	ab37073;
		RRID:AB_775780
Rabbit anti-Ire1α	CST	14C10,
		RRID:AB_2055392
Rat anti-BrdU	Abcam	ab6326,
		RRID:AB_305426
Mouse anti-Gapdh	Hytest	5G4-6C5;
		RRID:AB_1616722
Mouse anti-AnkyrinG	Antibodies Incorporated	75-146;
		RRID:AB_10673030
Mouse anti-Sodium Channel Pan	Sigma-Aldrich	S8809;
		RRID:AB_477552
Rabbit anti-RFP	Abcam	ab62341;
		RRID:AB_945213
Rabbit anti-FoxP2	Abcam	ab16046;
		RRID:AB_2107107
Rabbit anti-P-S6 Ribosomal protein	CST	2211S;
		RRID:AB_331679
Rabbit anti-FMRP	CST	4317S;
		RRID:AB_1903978
Rabbit anti-eIF2α	CST	9722S;
		RRID:AB_2230924
Rabbit anti-eIF2αPSer51	CST	3398S;
		RRID:AB_2096481
Rabbit anti-Xbp1S	CST	12782;
		RRID:AB_2687943
Mouse anti-Vinculin	SCBT	sc-73614;
		RRID:AB_1131294
Mouse anti-β-actin	Millipore	MAB1501R;
		RRID:AB_2223041
Mouse anti-β-tubulin	BioLegend	801201;
		RRID:AB_2313773
Mouse anti-eEF2PThr56	CST	2331S;
		RRID:AB_10015204
Mouse anti-eEF2	CST	2332S;
		RRID:AB_10693546
Rat anti-RFP	Chromotek	5f8-100;
		RRID:AB_2336064
Rabbit anti-RPL7	CST	2415S;
		RRID:AB_2182059
Rabbit anti-PABPC4	ThermoFisher	14960-1-AP;
		RRID:AB_2156897
Mouse anti-puromycin	Millipore	MABE343;
		RRID:AB_2566826
Donkey IgG anti-Mouse IgG (H+L)-HRPO	Jackson Immunoresearch	715-035-150;
		RRID:AB_2340770
Donkey IgG anti-Rabbit IgG (H+L)-HRPO	Jackson Immunoresearch	711-035-152;
		RRID:AB_10015282
Donkey anti-goat AlexaFluor-488	Jackson Immunoresearch	705-546-147; RRID:AB_2340430
Donkey anti-rat AlexaFluor-488	Jackson Immunoresearch	712-545-150;
		RRID:AB_2340683
Donkey anti-rabbit AlexaFluor-Cy3	Jackson Immunoresearch	711-167-003; RRID:AB_2340606
Donkey anti-rabbit AlexaFluor-Cy3	Jackson Immunoresearch	711-165-152; RRID:AB_2307443
Donkey anti-rat AlexaFluor-Cy3	Jackson Immunoresearch	712-165-153; RRID:AB_2340667
Donkey anti-rat AlexaFluor-647	Jackson Immunoresearch	712-175-153; RRID:AB_2340672
Donkey anti-mouse AlexaFluor-Cy3	Jackson Immunoresearch	715-165-150; RRID:AB_2340813
Donkey anti-rabbit AlexaFluor-647	Jackson Immunoresearch	711-605-152;
		RRID:AB_2492288
Donkey anti-chicken AlexaFlour-647	Jackson Immunoresearch	703-605-155;
		RRID:AB_2340379
Draq5	Biostatus Limited	RRID:AB_2314341
Bacterial and Virus Strains
Escherichia coli TOP10 competent cells	Invitrogen	C404052
pAAV-CAG-WPRE3 Control AAV	Charité Viral Core Facility	N/A
pAAV-CAG-iCre-WPRE3 AAV	Charité Viral Core Facility	N/A
pAAV-CAG-EGFP Control AAV	Charité Viral Core Facility	N/A
pAAV-CAG-iCre-p2A-EGFP-WPRE3 AAV	Charité Viral Core Facility	N/A
pLKO-EGFP Lentivirus	Charité Viral Core Facility	N/A
pLKO-Cre Lentivirus	Charité Viral Core Facility	N/A
FISH Probes
RNAscope Probe Mm-Ern1	ACD, Bio-techne	438031
Biological Samples
Chemicals, Peptides, and Recombinant Proteins
Cycloheximide (CHX)	Merck	1810
Dimethylsufoxide (DMSO)	Merck	D8418
L-Homopropargylglycine (L-HPG)	Jena Bioscience	CLK-1067
Doxycyclin	Sigma-Aldrich	D3447
Puromycin	Carl Roth	0240.1
Homoharringtonine	Sigma-Aldrich	SML1091
FlashTag-488	ThermoFisher	C34554
Critical Commercial Assays
RNAscope Multiplex Fluorescent Reagent Kit v2	ACD, Bio-techne	323100
NEBuilder HF DNA Assembly Cloning Kit	New England BioLabs	E5520
Translation Initiation Complex Antibody Sampler Kit	CST	4763
Deposited Data
Experimental Models: Cell Lines
HEK293T	Leibniz Institute DSMZ-German Collection of Microorganisms and Cell Cultures	ACC 635; RRID: CVCL_0063
Ire1αf/f Mouse Embryonic Fibroblasts	This paper	N/A
Primary murine cortical cells	This paper	N/A
Experimental Models: Organisms/Strains
Ire1αf/f mouse line	Iwawaki et al., 2009	N/A
Ire1αf/f Emx1Cre/+ mouse line	This paper	N/A
Satb2Cre/+ mouse line	Britanova et al., 2006	RRID:MGI:3695609
NMRI wild type mouse strain	Charles Rivers and Janvier Labs	RRID:IMSR_TAC:nmri
Recombinant DNA
Mouse cortex cDNA library (e12, e14, e16)	This paper	N/A
pCX::myr-Venus	gift from A. Hadjantonakis	N/A
pCAG	gift from Jun-ichi Miyazaki	N/A
pCAGIG	gift from Jun-ichi Miyazaki	N/A
pRaichu205X	gift from Michiyuki Matsuda	N/A
pCAG-EGFP	Lois et al., 2002	Addgene #14883
pCAG-flox-Stop-flox-TdTomato	gift from B. Eickholt	N/A
pCAG-flox-Stop-flox-EGFP	gift from B. Eickholt	N/A
pCAG-EGFPiCre	gift from R. Huganir	N/A
pCAG-Cre	gift from S. Parathasarathy	N/A
pcDNA3.EGFP-IRE1α	Lipson et al., 2006	Addgene #13009
pRai-HA-Ire1α	This paper	N/A
pNeuroD-GFP	gift from G. Fishell	N/A
pNeuroD-Cre	gift from S. Parathasarathy
pX335-sgRNA-EF(Cas9n)-Eif4a1-R	Ochiai et al., 2020	Addgene #122345
pX335-sgRNA-EF(Cas9n)-Eif4a1-L	Ochiai et al., 2020	Addgene #122346
pCAGIG-6XHis-eEF2	This paper	N/A
pCAG-5'UTR-Satb2-EGFP	This paper	N/A
pCAG-5'UTR-CTIP2-EGFP	This paper	N/A
pcDNA4TO-24xGCN4_v4-BFP-24xPP7	Yan et al., 2016	Addgene #74929
pHR-scFv-GCN4-sfGFP-GB1-NLS	Yan et al., 2016	Addgene #60906
pHR-tdPP7-3xmCherry	Yan et al., 2016	Addgene #74926
EGFP-Sec61β	gift from Tom Rapoport	Addgene #15108
pCAG-Intron-dsRed	gift from H. Fuchs	N/A
Software and Algorithms
Fiji	imagej.net	N/A
GraphPad Prism	GraphPad Software	N/A
Photoshop	Adobe	N/A
Snakemake	https://snakemake.github.io/	N/A
STAR	https://github.com/alexdobin/STAR	N/A
TETranscripts	https://github.com/mhammell-laboratory/TEtranscripts	N/A
EdgeR	https://bioconductor.org/packages/release/bioc/html/edgeR.html	N/A
GSEA	https://www.gsea-msigdb.org/gsea/index.jsp	N/A
N/A not available
